# Guidelines for evaluating the success of large carnivore reintroductions

**DOI:** 10.1101/2024.06.26.600404

**Authors:** Willem D. Briers-Louw, Peter Lindsey, Angela Gaylard, Bogdan Cristescu, Stijn Verschueren, Cole du Plessis, Marine Drouilly, Drew Bantlin, Tamar A. Kendon, Emma E.M. Evers, Caitlin J. Curry, João Almeida, David Gaynor, Alison J. Leslie, Vincent N. Naude

## Abstract

Anthropogenic impacts have led to widespread species decline and extirpation, thereby compelling a global movement to protect and regenerate biodiversity through holistic ecosystem restoration including reintroductions. Yet, despite the increasing practice of conservation-driven reintroduction efforts over the past century, peer-reviewed literature and policy providing criteria with which to evaluate reintroduction stages and efficacy remain limited. Without these comprehensive and quantifiable metrics of relative success, such drastic conservation intervention strategies cannot be objectively evaluated nor compared, hindering the advancement of restoration as a discipline. Herein, we systematically reviewed 227 large carnivore reintroductions of 14 terrestrial mammal species across 23 countries since 1930 to contextualize global efforts to date, and from these, have developed a standardized framework to evaluate reintroduction success. We further retrospectively determined the extent to which existing studies met these criteria towards identifying current knowledge gaps and guide future reintroduction efforts. Most large carnivore records were of Felidae (70%) reintroduced into ‘closed’ systems (69%) across southern Africa (70%). Our proposed framework provides a full suite of stages, indicators, and targets for reintroduction evaluation, which, when retrospectively applied to reviewed studies, indicated that at least one-third lacked sufficient information to effectively evaluate and compare reintroduction outcomes. This comprehensive and prioritized framework provides novel transparency and scalability to large carnivore reintroduction programs, which is increasingly required to secure the sustained support of impacted communities and stakeholder networks. Moreover, the incorporation of this framework into future practice and policy as an applied tool may directly benefit the recovery of at least 30 large carnivore species, while its principles may be applied more broadly across taxonomic groups for faunal rewilding and global ecosystem restoration.
