## Supplementary material for "Guidelines for evaluating the success of large carnivore reintroductions": Table S3

### Sheet: Sheet1
	REINTRODUCTION		Stage:	Evaluation Scores		Stage:	Evaluation Scores		Stage:	Evaluation Scores		Stage:	Evaluation Scores		Stage:	Evaluation Scores
	Priority level: High Moderate Low			wTAR	wIND		wTAR	wIND		wTAR	wIND		wTAR	wIND		wTAR	wIND
	Category	Indicator	Release			Establishment			Reproduction			Growth			Stability
	Movement	1. Homing behaviour2	High (15)			High (15)			Moderate (5)			Low (1)			Low (1)
		2. Home-range stabilisation2	High (15)			High (15)			Moderate (5)			Low (1)			Low (1)
	Habitat	3. Habitat use and selection3	High (15)			High (15)			High (15)			Moderate (5)			Low (1)
	Diet	4. Diet use and selection3	High (15)			High (15)			High (15)			Moderate (5)			Low (1)
	Sociality	5. Intra-specific social dynamics1,2	High (15)			High (15)			High (15)			Moderate (5)			Low (1)
		6. Inter-specific social dynamics1	High (15)			High (15)			High (15)			Moderate (5)			Low (1)
	Resilience	7. Mortality5	High (15)			High (15)			High (15)			Moderate (5)			Low (1)
		8. Survival1	High (15)			High (15)			High (15)			Moderate (5)			Low (1)
	Growth	9. Breeding1	Low (1)			Moderate (5)			High (15)			Moderate (5)			Low (1)
		10. Population expansion1	Low (1)			Low (1)			Moderate (5)			High (15)			Moderate (5)
	Sustainability	11. Dispersal and range stability1	Low (1)			Low (1)			Moderate (5)			High (15)			High (15)
		12. Carrying capacity3	Low (1)			Low (1)			Moderate (5)			High (15)			High (15)
		13. Population viability analyses1	Low (1)			Low (1)			Moderate (5)			High (15)			High (15)
		14. Genetic diversity4	Low (1)			Low (1)			Moderate (5)			High (15)			High (15)
	Management	15. Community support6	High (15)			High (15)			High (15)			Moderate (5)			Moderate (5)
		16. Effective monitoring	High (15)			High (15)			High (15)			Moderate (5)			Moderate (5)
		17. Threat intervention	High (15)			High (15)			High (15)			Moderate (5)			Moderate (5)
		18. Disease control5	High (15)			High (15)			High (15)			Moderate (5)			Moderate (5)
		19. Veterinary support5	High (15)			High (15)			High (15)			Moderate (5)			Moderate (5)
		20. Management plans and policy	Low (1)			Low (1)			Moderate (5)			High (15)			High (15)
		Weightings	202	0	0	206	0	0	202	0	0	152	0	0	202	0	0
		Evalaution scores		0	0		0	0		0	0		0	0		0	0
		Total score			0			0			0			0			0
			Complete success		≥ 95%
			Success		75–94%
			Partial success		60–74%
			Indiscernible		40–59%
			Partial failure		25–39%
			Failure		5–24%
			Complete failure		<5%
